# Genomic data reveal a north-south split and introgression history of blood fluke (*Schistosoma haematobium*) populations from across Africa

**DOI:** 10.1101/2024.08.06.606828

**Authors:** Roy N Platt, Egie E. Enabulele, Ehizogie Adeyemi, Marian O Agbugui, Oluwaremilekun G Ajakaye, Ebube C Amaechi, Chika E Ejikeugwu, Christopher Igbeneghu, Victor S Njom, Precious Dlamini, Grace A. Arya, Robbie Diaz, Muriel Rabone, Fiona Allan, Bonnie Webster, Aidan Emery, David Rollinson, Timothy J.C. Anderson

## Abstract

The human parasitic fluke, *Schistosoma haematobium* hybridizes with the livestock parasite *S. bovis* in the laboratory, but the frequency of hybridization in nature is unclear. We analyzed 34.6 million single nucleotide variants in 162 samples from 18 African countries, revealing a sharp genetic discontinuity between northern and southern *S. haematobium*. We found no evidence for recent hybridization. Instead the data reveal admixture events that occurred 257-879 generations ago in northern *S. haematobium* populations. Fifteen introgressed *S. bovis* genes are approaching fixation in northern *S. haematobium* with four genes potentially driving adaptation. We identified 19 regions that were resistant to introgression; these were enriched on the sex chromosomes. These results (i) suggest strong barriers to gene flow between these species, (ii) indicate that hybridization may be less common than currently envisaged, but (iii) reveal profound genomic consequences of rare interspecific hybridization between schistosomes of medical and veterinary importance.
