## Supplemental Table 3 for "Genomic data reveal a north-south split and introgression history of blood fluke (*Schistosoma haematobium*) populations from across Africa"

### Sheet: STable3-xpEHH
Supplemental Table 3. xpEHH outlier windows
Chrom	Location	Median xpEHH	Sig SNVs	Window Size	Distance to Chrom End	Per Distance to Chrom End
ChrZW	NC_067195.1:85440-86575	6.16867	14	1135	85440	0.000958186
ChrZW	NC_067195.1:2450744-2702312	6.36937	35	251568	2450744	0.0274844
ChrZW	NC_067195.1:15451924-15451973	6.43238	9	49	15451924	0.173289
ChrZW	NC_067195.1:64303350-64481575	6.19272	35	178225	24686917	0.276857
ChrZW	NC_067195.1:67218409-67220075	-6.70868	129	1666	21948417	0.246145
ChrZW	NC_067195.1:69543706-70097099	-6.81076	62	553393	19071393	0.21388
ChrZW	NC_067195.1:72947731-72947748	6.15941	2	17	16220744	0.181911
Chr1	NC_067196.1:335206-335218	6.19121	6	12	335206	0.00359252
Chr1	NC_067196.1:92138959-92139077	6.15137	32	118	1167473	0.0125122
Chr2	NC_067197.1:1449094-1449134	6.1148	3	40	1449094	0.0305923
Chr2	NC_067197.1:16497345-16497348	6.32616	2	3	16497345	0.348281
Chr2	NC_067197.1:46292383-47002311	6.09969	8	709928	365552	0.0077173
Chr3	NC_067198.1:34371482-34372132	6.15162	19	650	13955996	0.288776
Chr4	NC_067199.1:28684454-28684894	6.7915	61	440	18086842	0.386705
Chr4	NC_067199.1:46492141-46551457	6.31875	217	59316	220279	0.00470966
Chr5	NC_067200.1:503560-703283	6.17462	13	199723	503560	0.0227355
Chr5	NC_067200.1:2751101-2751781	-6.24396	114	680	2751101	0.124211
Chr5	NC_067200.1:6627231-6627311	-6.25973	13	80	6627231	0.299216
Chr5	NC_067200.1:9584838-10269525	-6.23131	212	684687	9584838	0.43275
Chr7	NC_067202.1:18613602-18770709	6.23923	10	157107	710480	0.0364701
