## Supplemental Table 4 for "Genomic data reveal a north-south split and introgression history of blood fluke (*Schistosoma haematobium*) populations from across Africa"

### Sheet: STable4-FixedAA
Supplemental Table 4. Variant frequencies between southern and northern S. haematobium and S. bovis along with the impact predicted impact to coding sequences
Chrom	Pos	Location	Ref	Alt	NW Af	SE Af	SB Af	NW vs. SE FST	NW vs. Sb FST	DNA Mutation	AA Mutation	NCBI Reference	Gene ID	Gene Name
Chr4	28489220	NC_067199.1:28489220	G	T	0.0140845	1	0	0.984154	0	c.925C>A	p.Gln309Lys	XM_051216142.1	MS3_00007802	Leishmanolysin-like peptidase
Chr4	28489259	NC_067199.1:28489259	A	T	0.00694444	1	0.0238095	0.992194	0	c.886T>A	p.Ser296Thr	XM_051216142.1	MS3_00007802	Leishmanolysin-like peptidase
Chr4	28495283	NC_067199.1:28495283	C	T	0.0153846	1	0	0.982642	0	c.145G>A	p.Asp49Asn	XM_051216142.1	MS3_00007802	Leishmanolysin-like peptidase
Chr4	28495360	NC_067199.1:28495360	C	T	0.0166667	1	0	0.98168	0	c.68G>A	p.Arg23Lys	XM_051216142.1	MS3_00007802	Leishmanolysin-like peptidase
Chr4	28498519	NC_067199.1:28498519	G	A	0.00724638	1	0	0.990673	0	c.512G>A	p.Gly171Asp	XM_051216146.1	MS3_00007803	Rho GTPase-activating protein 35
Chr4	28500800	NC_067199.1:28500800	A	G	0	1	0	1	0	c.998A>G	p.Glu333Gly	XM_051216146.1	MS3_00007803	Rho GTPase-activating protein 35
Chr4	28506143	NC_067199.1:28506143	G	A	0.0149254	1	0	0.983496	0	c.1126G>A	p.Glu376Lys	XM_051216146.1	MS3_00007803	Rho GTPase-activating protein 35
Chr4	28506315	NC_067199.1:28506315	C	T	0.0151515	0.990741	0	0.974523	0	c.1298C>T	p.Pro433Leu	XM_051216146.1	MS3_00007803	Rho GTPase-activating protein 35
Chr4	28506438	NC_067199.1:28506438	T	C	0.015625	1	0	0.983072	0	c.1421T>C	p.Leu474Ser	XM_051216146.1	MS3_00007803	Rho GTPase-activating protein 35
Chr4	28516369	NC_067199.1:28516369	T	G	0.0147059	1	0	0.982945	0	c.1648T>G	p.Phe550Val	XM_051216146.1	MS3_00007803	Rho GTPase-activating protein 35
Chr4	28516379	NC_067199.1:28516379	C	G	0.0147059	1	0	0.983087	0	c.1658C>G	p.Ala553Gly	XM_051216146.1	MS3_00007803	Rho GTPase-activating protein 35
Chr4	28516439	NC_067199.1:28516439	G	A	0.00769231	1	0.05	0.991387	0.0348126	c.1718G>A	p.Gly573Glu	XM_051216146.1	MS3_00007803	Rho GTPase-activating protein 35
Chr4	28516469	NC_067199.1:28516469	A	G	0.00806452	1	0	0.991078	0	c.1748A>G	p.Asp583Gly	XM_051216146.1	MS3_00007803	Rho GTPase-activating protein 35
Chr4	28516559	NC_067199.1:28516559	A	C	0.00862069	1	0	0.990913	0	c.1838A>C	p.Lys613Thr	XM_051216146.1	MS3_00007803	Rho GTPase-activating protein 35
Chr4	28518344	NC_067199.1:28518344	T	G	0.00819672	1	0	0.990998	0	c.2020T>G	p.Ser674Ala	XM_051216146.1	MS3_00007803	Rho GTPase-activating protein 35
Chr4	28518418	NC_067199.1:28518418	C	A	0.00769231	1	0	0.991531	0	c.2094C>A	p.Asn698Lys	XM_051216146.1	MS3_00007803	Rho GTPase-activating protein 35
Chr4	28518563	NC_067199.1:28518563	A	C	0.00724638	1	0.0789474	0.991942	0.0856355	c.2239A>C	p.Lys747Gln	XM_051216146.1	MS3_00007803	Rho GTPase-activating protein 35
Chr4	28518610	NC_067199.1:28518610	A	G	0.0147059	1	0	0.9835	0	c.2286A>G	p.Ile762Met	XM_051216146.1	MS3_00007803	Rho GTPase-activating protein 35
Chr4	28520765	NC_067199.1:28520765	A	C	0.0153846	0.990566	0	0.974083	0	c.3118A>C	p.Asn1040His	XM_051216146.1	MS3_00007803	Rho GTPase-activating protein 35
Chr4	28520777	NC_067199.1:28520777	G	A	0.0147059	0.990566	0	0.974738	0	c.3130G>A	p.Val1044Ile	XM_051216146.1	MS3_00007803	Rho GTPase-activating protein 35
Chr4	28520882	NC_067199.1:28520882	C	A	0.0153846	1	0	0.982642	0	c.3235C>A	p.Pro1079Thr	XM_051216146.1	MS3_00007803	Rho GTPase-activating protein 35
Chr4	28520943	NC_067199.1:28520943	G	A	0.00746269	1	0	0.991533	0	c.3296G>A	p.Arg1099Gln	XM_051216146.1	MS3_00007803	Rho GTPase-activating protein 35
Chr4	28522984	NC_067199.1:28522984	G	C	0.0153846	1	0.1	0.982492	0.079599	c.3382G>C	p.Glu1128Gln	XM_051216146.1	MS3_00007803	Rho GTPase-activating protein 35
Chr4	28523053	NC_067199.1:28523053	G	C	0.015625	1	0.0952381	0.982638	0.0693089	c.3451G>C	p.Ala1151Pro	XM_051216146.1	MS3_00007803	Rho GTPase-activating protein 35
Chr4	28524990	NC_067199.1:28524990	A	G	0.0153846	1	0	0.982027	0	c.3686A>G	p.Lys1229Arg	XM_051216146.1	MS3_00007803	Rho GTPase-activating protein 35
Chr4	28525131	NC_067199.1:28525131	A	T	0.015873	1	0	0.981858	0	c.3827A>T	p.His1276Leu	XM_051216146.1	MS3_00007803	Rho GTPase-activating protein 35
Chr4	28526714	NC_067199.1:28526714	C	T	0.0153846	1	0.0882353	0.98084	0.0614597	c.4036C>T	p.Pro1346Ser	XM_051216146.1	MS3_00007803	Rho GTPase-activating protein 35
Chr4	28526723	NC_067199.1:28526723	A	G	0.00806452	1	0	0.990018	0	c.4045A>G	p.Thr1349Ala	XM_051216146.1	MS3_00007803	Rho GTPase-activating protein 35
Chr4	28526786	NC_067199.1:28526786	C	T	0.0230769	1	0.1	0.971126	0.0478819	c.4108C>T	p.Pro1370Ser	XM_051216146.1	MS3_00007803	Rho GTPase-activating protein 35
Chr4	28526798	NC_067199.1:28526798	C	T	0.0234375	1	0.0952381	0.971116	0.0395537	c.4120C>T	p.Pro1374Ser	XM_051216146.1	MS3_00007803	Rho GTPase-activating protein 35
Chr4	28526838	NC_067199.1:28526838	T	C	0.0151515	1	0.075	0.981024	0.0397914	c.4160T>C	p.Leu1387Ser	XM_051216146.1	MS3_00007803	Rho GTPase-activating protein 35
Chr4	28527021	NC_067199.1:28527021	T	C	0.0175439	1	0	0.979018	0	c.4343T>C	p.Phe1448Ser	XM_051216146.1	MS3_00007803	Rho GTPase-activating protein 35
Chr4	28527051	NC_067199.1:28527051	C	A	0.00892857	1	0	0.988533	0	c.4373C>A	p.Pro1458His	XM_051216146.1	MS3_00007803	Rho GTPase-activating protein 35
Chr4	28527063	NC_067199.1:28527063	T	C	0.00909091	1	0	0.987985	0	c.4385T>C	p.Ile1462Thr	XM_051216146.1	MS3_00007803	Rho GTPase-activating protein 35
Chr4	28592985	NC_067199.1:28592985	C	A	0.00714286	1	0	0.992006	0	c.1963C>A	p.Leu655Ile	XM_051219347.1	MS3_00010935	Jumonji domain-containing protein 6 (JMJD6_4)
Chr4	28662392	NC_067199.1:28662392	C	A	0.016129	1	0	0.988832	0	c.64C>A	p.Leu22Ile	XM_051219346.1	MS3_00010934	Jumonji domain-containing protein 6 (JMJD6_3)
Chr4	28775781	NC_067199.1:28775781	G	T	0.0131579	1	0	0.9851	0	c.3001G>T	p.Val1001Phe	XM_051219346.1	MS3_00010934	Jumonji domain-containing protein 6 (JMJD6_3)
